# The *Trypanosoma cruzi* cell atlas; a single-cell resource for understanding parasite population heterogeneity and differentiation

**DOI:** 10.1101/2024.10.01.616042

**Authors:** Ross Laidlaw, Marta Garcia Sanchez, Juliana Da Silva Pacheco, Luciana De Sousa Paradela, Thomas D Otto, Manu De Rycker

## Abstract

*Trypanosoma cruzi*, the causative agent of Chagas disease, exhibits a complex life cycle with multiple hosts, stages and differentiation steps. We present a complete cell atlas for the *T. cruzi* life cycle, based on single cell transcriptomes for over 31,000 cells and population-based transcriptomics. The atlas reveals many life cycle associated genes and can be utilised to accurately annotate life cycle stages. It provides detailed insights into cell heterogeneity, including cell-specific repertoires of surface antigens in trypomastigotes, with key implications for immune responses. Enabled by single-cell resolution, we define the transcriptomic changes that occur across the epimastigote to metacyclic trypomastigote differentiation axis. Furthermore, we provide comprehensive UTR annotation, identifying previously unannotated transcripts as well as revealing alternative poly-adenylation and an unanticipated complexity of reverse strand and antisense transcripts. This *T. cruzi* atlas provides a comprehensive resource and unlocks a range of new avenues for research on this important human pathogen.
