## Supplementary material for "The *Trypanosoma cruzi* cell atlas; a single-cell resource for understanding parasite population heterogeneity and differentiation": Supplementary File 4.xlsx

### Sheet: cluster 0
Supplementary File 4: Marker genes for trypomastigote subpopulations identified by single-cell RNA-seq
a. Genes significantly upregulated in cluster 0
Gene Id	Product Description	scores	logFC	pvals	pvals_adj
C4B63_331g11	UDP-Gal or UDP-GlcNAc-dependent glycosyltransferase	53.4889	3.61862	0	0
C4B63_2g163c	kinetoplastid membrane protein 11	35.6969	1.89143	4.42218e-279	6.77522e-275
C4B63_57g87	chromatin binding protein	32.5125	2.62768	7.10308e-232	1.08826e-227
C4B63_28g106	malic enzyme	31.7306	1.40319	5.88259e-221	9.01272e-217
C4B63_47g72	enolase	30.3296	1.49345	4.66932e-202	7.15387e-198
C4B63_42g129	L-threonine 3-dehydrogenase	30.1278	1.65512	2.09751e-199	3.21359e-195
C4B63_19g183	cyclophilin a	29.7994	1.63207	3.97691e-195	6.09302e-191
C4B63_160g34	metallo-beta-lactamase-like protein	28.2716	1.44586	7.7235e-176	1.18332e-171
C4B63_6g542	conserved hypothetical protein	28.0098	1.74495	1.23439e-172	1.8912e-168
C4B63_30g190	60S ribosomal protein L23a	27.4268	1.81985	1.31289e-165	2.01148e-161
C4B63_278g6	endosomal trafficking protein RME-8	27.4035	1.4205	2.49467e-165	3.82209e-161
C4B63_4g486	glycosomal malate dehydrogenase	26.1531	1.62389	9.08896e-151	1.39252e-146
C4B63_2g223	conserved hypothetical protein	25.4407	1.94188	8.93771e-143	1.36935e-138
C4B63_43g163	40S ribosomal protein S11	24.4214	1.55414	1.01451e-131	1.55433e-127
C4B63_6g2375c	40S ribosomal protein S14	23.8844	1.78682	4.44447e-126	6.80937e-122
C4B63_101g5	tyrosine aminotransferase	23.8189	1.8511	2.13036e-125	3.26392e-121
C4B63_2g166c	kinetoplastid membrane protein 11	23.1261	1.5921	2.52972e-118	3.87578e-114
C4B63_133g46	cytosolic malate dehydrogenase	22.4889	1.51493	5.33132e-112	8.16811e-108
C4B63_83g62	60S ribosomal protein L13a	22.2116	1.5461	2.6542e-109	4.06649e-105
C4B63_18g326	zinc-finger protein ZFP1	21.092	1.26782	9.4206e-99	1.44333e-94
C4B63_54g29	40S ribosomal protein S3A	20.8872	1.40985	7.00122e-97	1.07266e-92
C4B63_51g126	alpha tubulin	20.6783	1.43438	5.43112e-95	8.32102e-91
C4B63_401g2	SLACS reverse transcriptase	20.5816	2.03942	4.01555e-94	6.15222e-90
C4B63_54g138	tyrosine aminotransferase	20.2525	1.11129	3.37762e-91	5.17486e-87
C4B63_57g98	succinyl-CoA ligase	20.2081	1.11505	8.30576e-91	1.27253e-86
C4B63_147g63	Mucin-associated surface protein (MASP)	20.1878	1.12703	1.25297e-90	1.91968e-86
C4B63_13g195	ubiquitin/ribosomal protein S27a	20.1503	1.52505	2.67242e-90	4.09441e-86
C4B63_32g217	2-amino-3-ketobutyrate coenzyme A ligase	20.0228	1.35995	3.48659e-89	5.3418e-85
C4B63_32g211	60S ribosomal protein L12	19.6954	1.1927	2.35948e-86	3.61497e-82
C4B63_81g66	tyrosine aminotransferase	19.6404	1.82239	6.97942e-86	1.06932e-81
C4B63_13g236	40S ribosomal protein S18	19.2319	1.70067	2.00281e-82	3.06851e-78
C4B63_2g11	60S ribosomal protein L26	19.1384	1.28411	1.20949e-81	1.85306e-77
C4B63_13g270	fructose-bisphosphate aldolase, glycosomal	18.7549	1.29351	1.76679e-78	2.70691e-74
C4B63_12g221	pyruvate phosphate dikinase	18.6633	1.19981	9.85147e-78	1.50934e-73
C4B63_6g220	glycosomal membrane protein	18.4509	1.23829	5.12919e-76	7.85843e-72
C4B63_13g1488c	ribosomal protein L24	18.3518	1.29589	3.19226e-75	4.89087e-71
C4B63_56g77	kinesin	18.3476	1.27102	3.44852e-75	5.28347e-71
C4B63_23g196	60S ribosomal protein L13	18.1376	1.16719	1.60841e-73	2.46425e-69
C4B63_2g517	60S acidic ribosomal protein	18.0721	1.181	5.2902e-73	8.10511e-69
C4B63_54g11	60S ribosomal protein L30	17.9948	1.32157	2.1381e-72	3.27579e-68
C4B63_13g1491c	ribosomal protein L24	17.6128	1.45152	1.96354e-69	3.00833e-65
C4B63_60g164	Protein Associated with Differentiation	17.4702	1.4069	2.41727e-68	3.70349e-64
C4B63_7g103	conserved hypothetical protein	16.8586	1.12646	9.07143e-64	1.38983e-59
C4B63_298g11	SLACS reverse transcriptase (fragment)	16.837	1.74765	1.3064e-63	2.00153e-59
C4B63_8g2554c	40S ribosomal protein S16	16.7219	1.4831	9.08237e-63	1.39151e-58
C4B63_28g30	60S ribosomal protein L17	16.7097	1.24277	1.11343e-62	1.70589e-58
C4B63_2g518	60S acidic ribosomal protein P0	16.633	1.18956	4.02009e-62	6.15918e-58
C4B63_18g233	glyceraldehyde 3-phosphate dehydrogenase	16.5831	1.11945	9.23458e-62	1.41483e-57
C4B63_63g143	trans-sialidase, Group IV	16.5026	1.18398	3.51251e-61	5.38152e-57
C4B63_4g267	mitochondrial carrier protein	16.4851	1.27666	4.69308e-61	7.19026e-57
C4B63_12g1688c	ribosomal protein S25	16.3936	1.11655	2.12313e-60	3.25285e-56
C4B63_38g87	60S ribosomal protein L10	16.3807	1.16397	2.6267e-60	4.02437e-56
C4B63_85g44	ribosomal protein S7	16.3122	1.20755	8.08704e-60	1.23902e-55
C4B63_23g89c	60S acidic ribosomal protein P2	16.087	1.65162	3.14605e-58	4.82006e-54
C4B63_17g52	RNA-binding protein	16.0822	0.939108	3.39827e-58	5.2065e-54
C4B63_2g425	succinyl-coA:3-ketoacid-coenzyme A transferase, mitochondrial precursor	16.0646	1.04814	4.51699e-58	6.92048e-54
C4B63_54g49	60S ribosomal protein L18a	15.9519	1.48038	2.76152e-57	4.23092e-53
C4B63_7g233	ribosomal protein S19	15.8063	1.12102	2.81552e-56	4.31366e-52
C4B63_23g197	60S ribosomal protein L13	15.7363	1.25855	8.5233e-56	1.30585e-51
C4B63_8g2646c	10 kDa heat shock protein	15.6767	1.80785	2.18266e-55	3.34405e-51
C4B63_75g438c	60S ribosomal protein L32	15.5168	1.29746	2.67096e-54	4.09217e-50
C4B63_23g1229c	ribosomal protein L39	15.2026	0.964205	3.40061e-52	5.21008e-48
C4B63_207g16	40S ribosomal protein S2	15.119	1.09461	1.21458e-51	1.86085e-47
C4B63_295g27	60S ribosomal protein L6	14.618	1.03601	2.15714e-48	3.30495e-44
C4B63_47g64	ribosomal protein S25	14.3942	1.26275	5.62432e-47	8.61701e-43
C4B63_57g109	Cilia- and flagella-associated protein 65	14.32	0.989474	1.64054e-46	2.51348e-42
C4B63_85g45	ribosomal protein S7	14.2566	1.11814	4.07983e-46	6.25072e-42
C4B63_18g216	RNA-binding protein 42 (RNA-binding motif protein 42)	14.1867	0.87596	1.10819e-45	1.69786e-41
C4B63_76g137	conserved hypothetical protein	14.1248	0.778804	2.67276e-45	4.09494e-41
C4B63_9g2133c	60S ribosomal protein L44	14.0662	1.14623	6.12771e-45	9.38827e-41
C4B63_3g1107	60S ribosomal protein L8	13.9428	1.2242	3.48234e-44	5.33529e-40
C4B63_51g97	60S ribosomal protein L18	13.9408	1.04024	3.57726e-44	5.48072e-40
C4B63_47g34	mitochondrial malate dehydrogenase	13.9264	0.834328	4.37819e-44	6.70782e-40
C4B63_120g195c	conserved hypothetical protein	13.8259	1.1665	1.77757e-43	2.72341e-39
C4B63_18g164	S-adenosylmethionine synthetase	13.6735	1.23703	1.46095e-42	2.23832e-38
C4B63_367g3	SLACS reverse transcriptase	13.6272	1.79186	2.7585e-42	4.2263e-38
C4B63_43g863c	Protein BOLA1, chloroplastic	13.5994	1.03508	4.03479e-42	6.18171e-38
C4B63_289g4	glutamate dehydrogenase	13.5962	1.29094	4.21708e-42	6.46099e-38
C4B63_26g1318c	60S acidic ribosomal protein P2	13.462	0.93717	2.61558e-41	4.00733e-37
C4B63_19g167	eukaryotic translation initiation factor 5A	13.4139	1.51898	5.01411e-41	7.68212e-37
C4B63_2g759	60S ribosomal subunit protein L31	13.3725	1.00458	8.75984e-41	1.3421e-36
C4B63_54g30	40S ribosomal protein S3A	13.343	1.41734	1.30188e-40	1.99462e-36
C4B63_54g87c	60S ribosomal protein L30	13.3008	1.23216	2.28913e-40	3.50718e-36
C4B63_55g357c	ribosomal protein L39	13.2979	1.05094	2.38001e-40	3.64642e-36
C4B63_28g114	triosephosphate isomerase	13.2661	1.05808	3.6381e-40	5.57393e-36
C4B63_286g8	target of rapamycin (TOR) kinase 1	13.2331	0.905993	5.6495e-40	8.6556e-36
C4B63_8g556	60S ribosomal protein L7	13.2211	1.1163	6.62458e-40	1.01495e-35
C4B63_17g131	G5-interacting protein	13.2116	0.893173	7.51781e-40	1.1518e-35
C4B63_12g216	40S ribosomal protein S5	13.1012	1.18248	3.24258e-39	4.96796e-35
C4B63_26g354	tyrosine aminotransferase	13.0222	0.981156	9.1518e-39	1.40215e-34
C4B63_6g2300c	ribosomal protein S26	13.0203	1.13342	9.38432e-39	1.43777e-34
C4B63_45g76	60S ribosomal protein L7a	13.0057	1.18287	1.13615e-38	1.74069e-34
C4B63_32g56	Putative fatty acyl-CoA reductase CG5065	12.9281	1.33295	3.12542e-38	4.78845e-34
C4B63_2g165c	kinetoplastid membrane protein 11	12.8261	1.63507	1.17109e-37	1.79422e-33
C4B63_27g1020c	RNA-binding protein	12.8201	1.1351	1.26561e-37	1.93905e-33
C4B63_212g19	40S ribosomal protein S21	12.7994	1.01755	1.65254e-37	2.53186e-33
C4B63_12g1413c	conserved hypothetical protein	12.7781	0.955806	2.17402e-37	3.33081e-33
C4B63_80g21	Nucleoside diphosphate kinase	12.7597	1.50972	2.75403e-37	4.21945e-33
C4B63_85g60	tricarboxylate carrier	12.7199	1.04821	4.58357e-37	7.02249e-33
C4B63_2g318	conserved hypothetical protein	12.7038	0.97369	5.63239e-37	8.62938e-33
C4B63_24g187	conserved hypothetical protein	12.6677	1.06678	8.9245e-37	1.36732e-32
C4B63_45g102	40S ribosomal protein S9	12.5788	1.1437	2.76118e-36	4.2304e-32
C4B63_26g194	radical S-adenosyl-L-methionine (SAM)	12.5704	1.15061	3.07313e-36	4.70835e-32
C4B63_70g572c	cytochrome b5	12.4902	1.13159	8.43996e-36	1.29309e-31
C4B63_162g33	chaperonin TCP20	12.4868	1.04919	8.80823e-36	1.34951e-31
C4B63_14g189	60S ribosomal protein L18	12.2838	1.09071	1.10622e-34	1.69484e-30
C4B63_17g54	RNA-binding protein	12.1438	1.07241	6.18523e-34	9.47639e-30
C4B63_13g242	40S ribosomal protein S10	12.081	1.14102	1.33151e-33	2.04001e-29
C4B63_8g560	Adenine phosphoribosyltransferase	12.029	0.931611	2.50063e-33	3.83121e-29
C4B63_19g213	calpain cysteine peptidase	11.9471	1.23748	6.72462e-33	1.03028e-28
C4B63_42g47	Protein DJ-1 homolog B	11.9436	1.42927	7.0143e-33	1.07466e-28
C4B63_20g62	ubiquitin-conjugating enzyme E2	11.9328	1.60284	7.98262e-33	1.22302e-28
C4B63_47g55	eukaryotic translation initiation factor 5	11.9261	0.963458	8.65229e-33	1.32562e-28
C4B63_13g241	40S ribosomal protein S10	11.918	1.00497	9.53948e-33	1.46154e-28
C4B63_14g241	trypanothione reductase	11.9164	0.921879	9.72587e-33	1.4901e-28
C4B63_32g1132c	60S ribosomal protein L26	11.9099	0.896619	1.05129e-32	1.61067e-28
C4B63_32g209	conserved hypothetical protein	11.854	1.36347	2.05151e-32	3.14312e-28
C4B63_18g144	60S ribosomal protein L9	11.8146	1.20283	3.28213e-32	5.02854e-28
C4B63_28g170	Eukaryotic translation initiation factor 1	11.8081	0.850057	3.54644e-32	5.4335e-28
C4B63_52g151	ubiquitin/ribosomal protein S27a	11.7083	0.891611	1.15536e-31	1.77012e-27
C4B63_58g85	elongation factor 1-alpha	11.6909	0.732055	1.41803e-31	2.17256e-27
C4B63_24g197	nucleolar protein	11.6741	0.773393	1.7282e-31	2.64778e-27
C4B63_18g174	cyclin	11.548	1.02609	7.5594e-31	1.15818e-26
C4B63_39g320	transcription factor btf3	11.4969	1.05879	1.36781e-30	2.09562e-26
C4B63_43g855c	60S ribosomal protein L37a	11.464	1.33222	2.00045e-30	3.06489e-26
C4B63_63g46	2,3-bisphosphoglycerate-independent phosphoglycerate mutase	11.4332	0.97648	2.85451e-30	4.37339e-26
C4B63_2g311	conserved hypothetical protein	11.3562	0.732606	6.91175e-30	1.05895e-25
C4B63_83g29	ATP-dependent protease ATPase subunit HslU1	11.3513	0.808045	7.30959e-30	1.1199e-25
C4B63_18g811c	40S ribosomal protein S14	11.3261	1.14308	9.7471e-30	1.49335e-25
C4B63_63g282c	40S ribosomal protein S12	11.2789	0.963505	1.66778e-29	2.5552e-25
C4B63_42g173	conserved hypothetical protein	11.2412	1.01122	2.55907e-29	3.92076e-25
C4B63_32g214	2-amino-3-ketobutyrate coenzyme A ligase	11.1484	1.25756	7.29425e-29	1.11755e-24
C4B63_6g537	P27 protein	11.0781	0.837548	1.6022e-28	2.45473e-24
C4B63_45g75	60S ribosomal protein L7a	11.0572	1.0355	2.02396e-28	3.10091e-24
C4B63_79g23	conserved hypothetical protein	10.9936	1.00029	4.10183e-28	6.28441e-24
C4B63_2g708	Gim5A protein	10.9921	1.1692	4.17295e-28	6.39338e-24
C4B63_75g59	40S ribosomal protein S6	10.9666	0.976951	5.53327e-28	8.47752e-24
C4B63_13g34	21 kDa cyclophilin	10.9118	1.28549	1.01185e-27	1.55025e-23
C4B63_42g103	pyridoxal kinase	10.8221	1.54583	2.70438e-27	4.14338e-23
C4B63_12g217	40S ribosomal protein S5	10.822	1.11469	2.70661e-27	4.1468e-23
C4B63_20g321	60S ribosomal protein L13a	10.7991	0.952515	3.47606e-27	5.32568e-23
C4B63_109g60	trans-sialidase, Group IV	10.7422	0.861594	6.44847e-27	9.8797e-23
C4B63_38g86	nascent polypeptide associated complex subunit	10.6714	1.08392	1.38575e-26	2.12311e-22
C4B63_12g385	Acyl carrier protein, mitochondrial	10.668	1.29178	1.43647e-26	2.20082e-22
C4B63_2g558	eukaryotic peptide chain release factor subunit 1	10.6642	0.772139	1.49715e-26	2.29378e-22
C4B63_4g64	Mitochondrial ADP/ATP carrier protein 5	10.6558	0.819476	1.63908e-26	2.51123e-22
C4B63_6g104	mitochondrial RNA binding protein	10.6126	0.744213	2.60484e-26	3.99087e-22
C4B63_19g11	conserved hypothetical protein	10.5159	0.544345	7.29727e-26	1.11801e-21
C4B63_46g77	40S ribosomal protein S4	10.4238	1.01474	1.93163e-25	2.95944e-21
C4B63_2g229	mitochondrial phosphate transporter	10.4179	0.752765	2.05522e-25	3.1488e-21
C4B63_16g155	dehydrogenases/reductases (SDR)	10.3597	0.81411	3.78227e-25	5.79481e-21
C4B63_40g124c	60S ribosomal protein L22	10.3552	0.969284	3.96197e-25	6.07013e-21
C4B63_25g294	Thioredoxin-like	10.265	0.891424	1.01321e-24	1.55233e-20
C4B63_34g297	Mitochondrial outer membrane protein porin	10.2433	1.04807	1.26829e-24	1.94314e-20
C4B63_20g170	glucosamine-6-phosphate isomerase	10.2376	0.878343	1.3451e-24	2.06083e-20
C4B63_163g31	conserved hypothetical protein	10.2179	1.37726	1.64842e-24	2.52555e-20
C4B63_12g330	ATP synthase subunit beta, mitochondrial	10.1947	0.731359	2.09451e-24	3.209e-20
C4B63_2g783	conserved hypothetical protein	10.1673	1.41492	2.77562e-24	4.25252e-20
C4B63_57g127	target of rapamycin (TOR) kinase 1	10.0431	1.02399	9.85477e-24	1.50985e-19
C4B63_19g166	eukaryotic translation initiation factor 5A	9.95364	1.285	2.43117e-23	3.7248e-19
C4B63_44g146	Vacuolar proton pyrophosphatase 1	9.9133	0.701952	3.6442e-23	5.58328e-19
C4B63_2g760	60S ribosomal subunit protein L31	9.91307	0.883858	3.65264e-23	5.59621e-19
C4B63_39g336	S-adenosylhomocysteine hydrolase	9.89485	0.971937	4.38246e-23	6.71437e-19
C4B63_48g18	40S ribosomal protein S3	9.81479	0.739494	9.72407e-23	1.48983e-18
C4B63_12g240	40S ribosomal protein S15A	9.69996	1.09133	3.0161e-22	4.62097e-18
C4B63_48g159	25 kDa translation elongation factor 1-beta	9.58238	0.968112	9.4835e-22	1.45297e-17
C4B63_26g214	nucleolar RNA binding protein	9.56648	0.73296	1.10607e-21	1.69461e-17
C4B63_83g79	RNA pseudouridylate synthase	9.51381	0.944499	1.83809e-21	2.81614e-17
C4B63_2g49	60S ribosomal protein L12	9.41034	0.687928	4.94552e-21	7.57702e-17
C4B63_41g197	conserved hypothetical protein	9.34747	0.657517	8.97708e-21	1.37538e-16
C4B63_39g330	Charged multivesicular body protein 4b	9.30712	0.841426	1.31343e-20	2.01231e-16
C4B63_75g48	60S ribosomal protein L5	9.30366	0.962145	1.3569e-20	2.0789e-16
C4B63_80g7	60S ribosomal protein L8	9.27684	0.752678	1.74579e-20	2.67472e-16
C4B63_13g189	ubiquitin-like protein	9.26835	0.786745	1.89051e-20	2.89645e-16
C4B63_93g76	40S ribosomal protein S11	9.26522	1.11962	1.94668e-20	2.98251e-16
C4B63_43g134	cytochrome c oxidase subunit VI	9.25796	0.826684	2.08378e-20	3.19256e-16
C4B63_297g15	60S ribosomal protein L18a	9.20579	1.22091	3.39155e-20	5.19619e-16
C4B63_81g67	tyrosine aminotransferase	9.16862	1.47595	4.7912e-20	7.3406e-16
C4B63_14g68	paraflagellar rod component	9.14526	0.983931	5.94868e-20	9.11397e-16
C4B63_7g383	epsilon-adaptin	9.09749	0.851198	9.24443e-20	1.41634e-15
C4B63_84g57	Surface membrane protein	9.08775	0.91289	1.01108e-19	1.54907e-15
C4B63_7g173	D-isomer specific 2-hydroxyacid dehydrogenase-protein	9.06747	1.23586	1.21816e-19	1.86634e-15
C4B63_35g347	trans-sialidase, Group VIII	9.03723	0.86083	1.60693e-19	2.46198e-15
C4B63_257g3	amino acid transporter	9.03344	0.75697	1.66351e-19	2.54866e-15
C4B63_41g203	alanine aminotransferase	9.0116	0.967921	2.0307e-19	3.11123e-15
C4B63_54g173	conserved hypothetical protein	8.92077	1.06617	4.63037e-19	7.0942e-15
C4B63_345g11	SLACS reverse transcriptase (fragment)	8.85846	0.993959	8.11258e-19	1.24293e-14
C4B63_2g765	cystathione gamma lyase	8.83798	0.851258	9.74659e-19	1.49327e-14
C4B63_133g44	60S ribosomal protein L14	8.83066	1.02988	1.04057e-18	1.59426e-14
C4B63_49g162	60S ribosomal protein L14	8.77221	1.09519	1.75193e-18	2.68414e-14
C4B63_14g220c	kinetoplast DNA-associated protein	8.70897	0.756322	3.06648e-18	4.69815e-14
C4B63_58g143	Lupus La protein homolog	8.69947	0.675035	3.33433e-18	5.10852e-14
C4B63_14g560c	60S ribosomal protein L22	8.6479	0.883964	5.24581e-18	8.0371e-14
C4B63_114g25	conserved hypothetical protein	8.5469	0.716565	1.26436e-17	1.93712e-13
C4B63_3g1120	conserved hypothetical protein	8.53315	0.613012	1.42419e-17	2.18201e-13
C4B63_4g1330c	40S ribosomal protein S27	8.53238	0.711563	1.43369e-17	2.19655e-13
C4B63_7g385	Ufm1-specific protease 2	8.46952	1.06024	2.46411e-17	3.77526e-13
C4B63_4g178	60S ribosomal protein L10a	8.45237	0.720027	2.85445e-17	4.37331e-13
C4B63_8g476	40S ribosomal protein S16	8.4064	1.10662	4.22798e-17	6.47769e-13
C4B63_83g73	ribonucleoprotein p18, mitochondrial precursor	8.3888	0.949253	4.91116e-17	7.52439e-13
C4B63_28g64	aspartate aminotransferase	8.38258	0.865555	5.17799e-17	7.93319e-13
C4B63_48g168	AAA ATPase	8.36022	0.655628	6.2599e-17	9.5908e-13
C4B63_75g47	60S ribosomal protein L5	8.33995	0.801739	7.43196e-17	1.13865e-12
C4B63_18g230	conserved hypothetical protein	8.32749	0.933552	8.2577e-17	1.26516e-12
C4B63_51g842c	Uncharacterized protein At2g34160	8.30172	1.0276	1.02617e-16	1.57219e-12
C4B63_20g10	D-isomer specific 2-hydroxyacid dehydrogenase-protein	8.19421	0.801132	2.52236e-16	3.86451e-12
C4B63_42g170	conserved hypothetical protein	8.18968	1.11388	2.61924e-16	4.01293e-12
C4B63_26g202	ribosomal protein S6	8.18943	0.651444	2.62458e-16	4.02112e-12
C4B63_113g35	mitogen activated protein kinase	8.1486	1.54458	3.68172e-16	5.64076e-12
C4B63_58g70	hexokinase	8.14156	0.971811	3.90199e-16	5.97824e-12
C4B63_2g1604c	60S ribosomal protein L37	8.12584	0.685422	4.44286e-16	6.80691e-12
C4B63_63g16	chaperonin alpha subunit	7.99279	0.710169	1.31917e-15	2.0211e-11
C4B63_2g1505c	60S ribosomal protein L37	7.98897	1.27955	1.36069e-15	2.08472e-11
C4B63_2g354	isopentenyl-diphosphate delta-isomerase	7.94468	1.13281	1.9469e-15	2.98284e-11
C4B63_11g67	3-oxo-5-alpha-steroid 4-dehydrogenase	7.94089	0.591764	2.00741e-15	3.07555e-11
C4B63_9g235	RNA-binding protein	7.92576	0.578732	2.26754e-15	3.4741e-11
C4B63_24g191	deoxyhypusine hydroxylase	7.92018	0.635749	2.37161e-15	3.63354e-11
C4B63_24g185	Present in the outer mitochondrial membrane proteome 2	7.91499	0.589224	2.47269e-15	3.78841e-11
C4B63_20g208	conserved hypothetical protein	7.89666	0.785173	2.86471e-15	4.38903e-11
C4B63_121g2	retrotransposon hot spot protein (RHS)	7.88882	0.946269	3.05058e-15	4.6738e-11
C4B63_4g68	metallo-peptidase, Clan MG, Family M24	7.87382	0.613275	3.43985e-15	5.2702e-11
C4B63_143g27	60S ribosomal protein L19	7.81762	0.958568	5.38292e-15	8.24717e-11
C4B63_20g180	conserved hypothetical protein	7.74311	0.782415	9.70154e-15	1.48637e-10
C4B63_143g25	60S ribosomal protein L19	7.70569	0.864205	1.30137e-14	1.99383e-10
C4B63_42g80	Succinate dehydrogenase assembly factor 2, mitochondrial	7.68905	1.00402	1.48232e-14	2.27106e-10
C4B63_24g1406c	60S ribosomal protein L35	7.67908	1.28873	1.60233e-14	2.45492e-10
C4B63_49g79	WD domain, G-beta repeat	7.67592	0.696106	1.64238e-14	2.51629e-10
C4B63_12g346	conserved hypothetical protein	7.59553	0.586688	3.06531e-14	4.69635e-10
C4B63_20g747c	cyclin-dependent kinases regulatory subunit	7.5809	1.09629	3.43157e-14	5.2575e-10
C4B63_9g263	trypanothione synthetase	7.58029	0.771366	3.44792e-14	5.28256e-10
C4B63_81g43	Protein BUD31 homolog	7.5735	0.942666	3.63288e-14	5.56594e-10
C4B63_13g332	RNA-binding protein	7.56684	1.00463	3.82398e-14	5.85871e-10
C4B63_56g86	methylthioadenosine phosphorylase	7.54745	1.12052	4.43872e-14	6.80056e-10
C4B63_47g93	conserved hypothetical protein	7.53493	1.17599	4.88599e-14	7.48583e-10
C4B63_149g23	conserved hypothetical protein	7.53438	0.604455	4.90643e-14	7.51715e-10
C4B63_60g132	protein tyrosine phosphatase-like protein	7.51199	0.801367	5.8234e-14	8.92204e-10
C4B63_104g380c	ubiquinol-cytochrome c reductase	7.50913	0.979359	5.95207e-14	9.11917e-10
C4B63_13g269	40S ribosomal protein S9	7.50225	0.820045	6.27339e-14	9.61146e-10
C4B63_10g159	hypothetical Zinc-finger containing protein	7.50205	0.660993	6.28289e-14	9.62602e-10
C4B63_19g692c	dynein light chain	7.49039	0.882455	6.86688e-14	1.05207e-09
C4B63_81g59	glucokinase	7.48618	0.553722	7.09047e-14	1.08633e-09
C4B63_2g763	conserved hypothetical protein	7.42626	0.80573	1.11708e-13	1.71148e-09
C4B63_25g113	GMP reductase	7.40228	0.820278	1.33861e-13	2.05089e-09
C4B63_18g176	ribosomal protein L15	7.39972	0.71265	1.36472e-13	2.09089e-09
C4B63_14g70	flagellum targeting protein kharon1	7.37222	0.513426	1.67815e-13	2.57109e-09
C4B63_233g19	ribosomal protein L15	7.36959	0.762358	1.71149e-13	2.62218e-09
C4B63_9g2155c	ribosomal protein L27	7.36674	1.29347	1.74847e-13	2.67883e-09
C4B63_12g1344c	60S ribosomal protein L28	7.35882	0.587702	1.85536e-13	2.8426e-09
C4B63_37g98	trans-sialidase, Group VI	7.29204	0.734305	3.05291e-13	4.67736e-09
C4B63_22g172	beta tubulin	7.28949	0.812345	3.11126e-13	4.76676e-09
C4B63_2g367	nucleolar GTP-binding protein 1	7.27209	0.760866	3.53979e-13	5.42331e-09
C4B63_9g2158c	ribosomal protein L27	7.264	1.10645	3.75805e-13	5.7577e-09
C4B63_78g25	nucleolar RNA-binding protein	7.22042	0.546951	5.18277e-13	7.94052e-09
C4B63_24g1533c	conserved hypothetical protein	7.20618	0.70069	5.75433e-13	8.81622e-09
C4B63_42g42	co-chaperone GrpE	7.19648	0.8316	6.17888e-13	9.46666e-09
C4B63_61g73	Acyl-CoA-binding domain-containing protein 5	7.18428	0.749136	6.75647e-13	1.03516e-08
C4B63_97g21	60S ribosomal protein L34	7.18078	0.85842	6.93169e-13	1.062e-08
C4B63_51g207	conserved hypothetical protein	7.1654	0.961778	7.75574e-13	1.18826e-08
C4B63_17g90	T-complex protein 1, beta subunit	7.15701	0.533576	8.2456e-13	1.26331e-08
C4B63_23g260	conserved hypothetical protein	7.15525	0.674334	8.3519e-13	1.27959e-08
C4B63_1g74	eukaryotic translation initiation factor 2 subunit	7.11676	0.586786	1.10493e-12	1.69287e-08
C4B63_42g246	GMP synthase [glutamine-hydrolyzing] subunit A	7.11613	0.624025	1.10997e-12	1.70059e-08
C4B63_2g208c	aminopeptidase P	7.10402	0.782401	1.21184e-12	1.85665e-08
C4B63_42g593c	small nuclear ribonucleoprotein Sm-E	7.09185	1.01482	1.32334e-12	2.02749e-08
C4B63_16g290	mitochondrial RNA binding protein	7.07256	0.835467	1.52104e-12	2.33038e-08
C4B63_23g204	ATP-dependent 6-phosphofructokinase, glycosomal	7.06087	0.644972	1.65464e-12	2.53508e-08
C4B63_57g94	ATP-dependent RNA helicase	7.05403	0.971552	1.73805e-12	2.66287e-08
C4B63_64g436c	conserved hypothetical protein	7.03715	0.647114	1.96212e-12	3.00616e-08
C4B63_34g122	Trypomastigote, Alanine, Serine and Valine rich protein (TASV), subfamily C	6.99163	0.529666	2.71703e-12	4.16277e-08
C4B63_6g588	cyclophilin	6.9762	0.903309	3.03261e-12	4.64627e-08
C4B63_149g26	GDP-mannose pyrophosphorylase	6.95592	0.608029	3.50279e-12	5.36663e-08
C4B63_2g696	60S ribosomal protein L23	6.94924	0.508339	3.67264e-12	5.62685e-08
C4B63_42g63	adenosine kinase	6.92297	0.953066	4.42277e-12	6.77612e-08
C4B63_12g334	cytochrome oxidase subunit VII	6.88688	0.554841	5.70284e-12	8.73732e-08
C4B63_48g641c	60S ribosomal protein L37a	6.88396	1.09689	5.82097e-12	8.9183e-08
C4B63_51g451c	40S ribosomal protein S12	6.8832	0.839364	5.85247e-12	8.96656e-08
C4B63_219g46	endoribonuclease L-PSP (pb5)	6.84105	0.569944	7.86175e-12	1.2045e-07
C4B63_48g736c	universal minicircle sequence binding protein 1	6.84023	0.510469	7.90642e-12	1.21134e-07
C4B63_78g46	peptide methionine sulfoxide reductase	6.80522	0.705981	1.00898e-11	1.54586e-07
C4B63_59g114	conserved hypothetical protein	6.80437	1.03359	1.01492e-11	1.55495e-07
C4B63_17g46	U3 small nucleolar ribonucleoprotein protein IMP3	6.80177	0.793346	1.03344e-11	1.58333e-07
C4B63_78g23	nucleolar RNA-binding protein	6.79849	1.0113	1.05718e-11	1.61971e-07
C4B63_26g268	40S ribosomal protein S3	6.79268	0.554816	1.10073e-11	1.68642e-07
C4B63_19g43	1,2-Dihydroxy-3-keto-5-methylthiopentene dioxygenase	6.76901	0.892279	1.29666e-11	1.98662e-07
C4B63_26g263	60S ribosomal protein L6	6.76601	0.867781	1.32383e-11	2.02825e-07
C4B63_13g117	conserved hypothetical protein	6.74533	0.571561	1.52683e-11	2.33925e-07
C4B63_6g489	Something about silencing protein 10	6.73895	0.841905	1.59537e-11	2.44426e-07
C4B63_63g53	conserved hypothetical protein	6.65323	0.628107	2.86721e-11	4.39286e-07
C4B63_33g2	glutaminyl cyclase	6.63713	0.787437	3.19857e-11	4.90052e-07
C4B63_7g407	conserved hypothetical protein	6.63663	1.07548	3.20946e-11	4.91722e-07
C4B63_52g28	catalytic subunit of the vacuolar transporter chaperone 4(fragment)	6.59914	0.780816	4.13551e-11	6.33601e-07
C4B63_8g2652c	10 kDa heat shock protein	6.5791	0.975148	4.73294e-11	7.25133e-07
C4B63_19g177	conserved hypothetical protein	6.56016	0.906097	5.37512e-11	8.23523e-07
C4B63_14g71	conserved hypothetical protein	6.55692	0.518663	5.49288e-11	8.41565e-07
C4B63_27g179	Vacuolar transporter chaperone 4	6.52622	0.648665	6.74482e-11	1.03337e-06
C4B63_38g82	Pescadillo homolog	6.49638	0.643929	8.2278e-11	1.26058e-06
C4B63_58g142	dihydrolipoamide acetyltransferase precursor(fragment)	6.47311	0.609271	9.60031e-11	1.47086e-06
C4B63_18g1175c	conserved hypothetical protein	6.46465	1.14107	1.01533e-10	1.55558e-06
C4B63_41g212	cytochrome oxidase subunit IV	6.42341	0.675411	1.33255e-10	2.0416e-06
C4B63_11g69	conserved hypothetical protein	6.40432	0.658716	1.51038e-10	2.31406e-06
C4B63_7g79	aspartyl-tRNA synthetase	6.39899	0.572701	1.56411e-10	2.39637e-06
C4B63_117g67	trans-sialidase, Group VIII	6.39758	0.507576	1.57862e-10	2.41861e-06
C4B63_70g104	Ribosome biogenesis protein BOP1 homolog	6.38807	0.621847	1.67995e-10	2.57386e-06
C4B63_9g516	heat shock protein Hsp20	6.36093	1.0076	2.00538e-10	3.07245e-06
C4B63_23g132	diacylglycerol kinase-like protein	6.33872	0.693762	2.31676e-10	3.54951e-06
C4B63_6g507	DNA repair protein RAD51	6.30487	0.634177	2.88428e-10	4.419e-06
C4B63_13g130	ER membrane protein complex subunit 3	6.29654	0.96113	3.04361e-10	4.66311e-06
C4B63_8g515	RNA-binding protein	6.27783	0.735718	3.43333e-10	5.26021e-06
C4B63_97g18	heat shock protein 110	6.25092	0.515925	4.08031e-10	6.25145e-06
C4B63_18g93	Enterin neuropeptides	6.20793	1.78759	5.36872e-10	8.22541e-06
C4B63_23g234	inosine-adenosine-guanosine-nucleosidehydrolase	6.18616	0.810788	6.16467e-10	9.44489e-06
C4B63_85g39	Transmembrane protein 208 homolog	6.18077	0.696978	6.37902e-10	9.7733e-06
C4B63_2g178	conserved hypothetical protein	6.17341	1.04099	6.68314e-10	1.02392e-05
C4B63_10g136	conserved hypothetical protein	6.17145	0.576018	6.76679e-10	1.03674e-05
C4B63_22g25	Major Facilitator Superfamily	6.16726	0.540003	6.94841e-10	1.06457e-05
C4B63_40g149	40S ribosomal protein SA	6.15091	0.559623	7.70382e-10	1.1803e-05
C4B63_2g30	rieske iron-sulfur protein, mitochondrial precursor	6.14203	0.571254	8.1471e-10	1.24822e-05
C4B63_19g103	RNA-binding protein	6.14	0.619689	8.25233e-10	1.26434e-05
C4B63_2g380	phosphoribosylpyrophosphate synthetase	6.13657	0.664046	8.43206e-10	1.29188e-05
C4B63_8g555	60S ribosomal protein L7	6.11562	1.22816	9.6182e-10	1.4736e-05
C4B63_7g438	glutamate dehydrogenase	6.11391	0.941149	9.7221e-10	1.48952e-05
C4B63_148g34	pumilio/PUF RNA binding protein 7	6.11082	1.1997	9.91212e-10	1.51864e-05
C4B63_75g56	CHAT domain containing protein	6.07156	0.577981	1.26672e-09	1.94074e-05
C4B63_24g1404c	60S ribosomal protein L35	6.06208	0.995271	1.34374e-09	2.05875e-05
C4B63_12g209	60S ribosomal protein L24	6.05987	0.596816	1.36229e-09	2.08716e-05
C4B63_22g780c	calpain-like cysteine peptidase	6.02391	0.945923	1.70253e-09	2.60844e-05
C4B63_45g228	conserved hypothetical protein	6.00116	0.77605	1.95911e-09	3.00156e-05
C4B63_175g9	heat shock protein DNAJ	5.99238	0.78925	2.06787e-09	3.16818e-05
C4B63_8g2697c	ATPase subunit 9	5.98534	0.962872	2.15935e-09	3.30834e-05
C4B63_13g171	N-acetylglucosamine-6-phosphate deacetylase-like protein	5.9761	0.523499	2.28538e-09	3.50143e-05
C4B63_161g32	amino acid transporter	5.95576	0.500868	2.58865e-09	3.96607e-05
C4B63_75g392c	60S ribosomal protein L36	5.93745	0.765191	2.89485e-09	4.4352e-05
C4B63_78g44	proteasome regulatory non-ATPase subunit	5.9178	0.619036	3.26279e-09	4.99892e-05
C4B63_52g161	tyrosyl-tRNA synthetase	5.90438	0.641038	3.53978e-09	5.4233e-05
C4B63_212g12	anion-transporting ATPase-like	5.88706	0.706328	3.9312e-09	6.02298e-05
C4B63_45g239	lysyl-tRNA synthetase	5.8683	0.660255	4.40296e-09	6.74577e-05
C4B63_13g205	RNA editing complex protein MP18	5.84868	0.75618	4.95482e-09	7.59128e-05
C4B63_282g12	ribose 5-phosphate isomerase type B	5.7965	1.2146	6.77148e-09	0.000103746
C4B63_112g54c	conserved hypothetical protein	5.78978	1.26245	7.04777e-09	0.000107979
C4B63_9g2075c	small nuclear ribonucleoprotein SmD2	5.78484	0.905218	7.25798e-09	0.000111199
C4B63_44g226	conserved hypothetical protein	5.70773	0.586883	1.14496e-08	0.000175419
C4B63_43g127	vacuolar ATP synthase	5.67317	0.802394	1.40176e-08	0.000214764
C4B63_57g75	dihydrolipoamide acetyltransferase precursor	5.65702	0.868359	1.54022e-08	0.000235977
C4B63_49g166	alanyl-tRNA synthetase	5.64587	0.674495	1.64347e-08	0.000251796
C4B63_27g1015c	conserved hypothetical protein	5.64062	0.599086	1.6944e-08	0.000259599
C4B63_11g16	conserved hypothetical protein	5.64019	0.649265	1.69863e-08	0.000260247
C4B63_25g192	NAA35	5.63862	0.618235	1.71422e-08	0.000262635
C4B63_170g22	40S ribosomal protein S4	5.62945	1.38671	1.80789e-08	0.000276987
C4B63_24g1208c	conserved hypothetical protein	5.61973	0.870969	1.91259e-08	0.000293027
C4B63_138g13	trans-sialidase, Group V	5.61923	0.532535	1.91815e-08	0.000293879
C4B63_19g97	ABC transporter, mitochondrial	5.61773	0.549301	1.93483e-08	0.000296436
C4B63_4g65	multiprotein-bridging factor 1	5.58922	0.596258	2.28088e-08	0.000349454
C4B63_84g49	RNA-binding protein	5.56189	1.03814	2.66871e-08	0.000408873
C4B63_7g223	eukaryotic translation initiation factor 3 subunit g	5.55234	0.586282	2.81872e-08	0.000431856
C4B63_10g131	conserved hypothetical protein	5.50523	0.778955	3.68697e-08	0.00056488
C4B63_42g203	aspartyl-tRNA synthetase	5.49832	0.767707	3.83418e-08	0.000587435
C4B63_19g205	glycosomal transporter (GAT3)	5.47493	0.524936	4.37678e-08	0.000670566
C4B63_42g236	SLC25A4S	5.47394	0.883645	4.40136e-08	0.000674333
C4B63_2g728	pre-rRNA-processing protein PNO1	5.44656	0.629549	5.13534e-08	0.000786785
C4B63_8g482	conserved hypothetical protein	5.44132	0.502171	5.28857e-08	0.000810261
C4B63_138g27	calmodulin	5.43093	0.70251	5.60628e-08	0.000858938
C4B63_17g179	Importin subunit beta-3	5.41686	0.530034	6.06551e-08	0.000929297
C4B63_6g592	pumilio/PUF RNA binding protein 5	5.38267	1.17228	7.33873e-08	0.00112437
C4B63_14g204	60S acidic ribosomal protein	5.3579	1.0115	8.41942e-08	0.00128994
C4B63_10g406	High mobility group protein TDP1	5.35073	0.632835	8.76003e-08	0.00134212
C4B63_23g140	conserved hypothetical protein	5.34359	1.50203	9.11215e-08	0.00139607
C4B63_10g504	conserved hypothetical protein	5.3131	0.758149	1.07776e-07	0.00165124
C4B63_44g210	UDP-Gal or UDP-GlcNAc-dependent glycosyltransferase	5.29733	0.734708	1.1751e-07	0.00180037
C4B63_32g236	transketolase	5.28789	0.509785	1.23738e-07	0.00189578
C4B63_41g263	trans-sialidase, Group IV	5.28151	0.740517	1.28122e-07	0.00196296
C4B63_101g1	tyrosine aminotransferase	5.27276	1.28414	1.3439e-07	0.00205898
C4B63_83g60	protein phosphatase 1 catalitic subunit	5.25857	0.937511	1.45181e-07	0.00222432
C4B63_2g244	conserved hypothetical protein	5.24492	0.842159	1.56349e-07	0.00239543
C4B63_18g212	valyl-tRNA synthetase	5.22338	0.634977	1.75682e-07	0.00269163
C4B63_79g20	conserved hypothetical protein	5.21945	0.908088	1.79453e-07	0.0027494
C4B63_32g224	ubiquitin-conjugating enzyme E2	5.20583	0.53889	1.93127e-07	0.00295891
C4B63_2g740	conserved hypothetical protein	5.19865	0.56048	2.00744e-07	0.00307559
C4B63_42g172	nuclear movement protein	5.14258	0.914628	2.70992e-07	0.00415186
C4B63_2g377	conserved hypothetical protein	5.1401	0.660467	2.74591e-07	0.004207
C4B63_19g1437c	conserved hypothetical protein	5.13998	0.937655	2.74765e-07	0.00420967
C4B63_18g68	Zinc finger protein 277	5.13708	0.829794	2.79043e-07	0.00427522
C4B63_30g131	cystathionine beta-synthase	5.13549	0.760362	2.81414e-07	0.00431154
C4B63_18g223	eukaryotic translation initiation factor 3 subunit d	5.1197	0.570175	3.06015e-07	0.00468846
C4B63_10g437	U-box domain protein	5.10476	0.518347	3.31217e-07	0.00507458
C4B63_184g73c	conserved hypothetical protein	5.09312	1.00568	3.52211e-07	0.00539622
C4B63_6g409	conserved hypothetical protein	5.05926	0.848477	4.20886e-07	0.00644839
C4B63_7g72	conserved hypothetical protein	5.04904	0.667874	4.44044e-07	0.00680319
C4B63_7g91	CorA-like Mg2+ transporter protein	5.01534	0.924323	5.29391e-07	0.0081108
C4B63_9g247	small nuclear ribonucleoprotein protein	5.00013	0.732256	5.72907e-07	0.00877751
C4B63_101g15	serine peptidase, Clan SC, Family S9B	4.99954	0.684215	5.74668e-07	0.00880449
C4B63_18g148	PAS-domain containing phosphoglycerate kinase	4.98128	0.558069	6.31638e-07	0.00967732
C4B63_22g23	ARM-like helical domain-containing protein	4.97782	0.608242	6.43054e-07	0.00985223
C4B63_10g355	sigma-adaptin 3	4.96772	0.700302	6.77448e-07	0.0103792
C4B63_14g184	conserved hypothetical protein	4.96598	0.805925	6.8356e-07	0.0104728
C4B63_297g9	conserved hypothetical protein	4.96502	1.2229	6.86936e-07	0.0105245
C4B63_207g7	conserved hypothetical protein	4.96379	0.929433	6.91303e-07	0.0105915
C4B63_12g401	conserved hypothetical protein	4.96228	0.67527	6.96719e-07	0.0106744
C4B63_2g348	DDB1- and CUL4-associated factor 7 homolog	4.94299	0.857148	7.6932e-07	0.0117867
C4B63_23g209	conserved hypothetical protein	4.9405	0.512318	7.79207e-07	0.0119382
C4B63_1g57	AAA ATPase	4.93603	0.643388	7.97298e-07	0.0122154
C4B63_18g1141c	conserved hypothetical protein	4.93196	0.675182	8.14078e-07	0.0124725
C4B63_42g62	dTDP-glucose 4,6-dehydratase	4.92693	0.658412	8.35334e-07	0.0127982
C4B63_30g187	deoxyuridine triphosphatase	4.91189	0.58232	9.02044e-07	0.0138202
C4B63_18g239	aldehyde dehydrogenase	4.89545	0.8243	9.80809e-07	0.015027
C4B63_2g303	Mitochondrial import receptor subunit ATOM40	4.89272	0.811206	9.94522e-07	0.0152371
C4B63_63g100	conserved hypothetical protein	4.88914	0.737378	1.01277e-06	0.0155167
C4B63_6g2366c	UPF0382 membrane protein HI 1073	4.8776	0.630932	1.07384e-06	0.0164523
C4B63_59g132	conserved hypothetical protein	4.86858	1.04098	1.12404e-06	0.0172215
C4B63_95g28	conserved hypothetical protein	4.86	0.540097	1.17388e-06	0.0179851
C4B63_361g13	conserved hypothetical protein	4.84606	1.32736	1.25938e-06	0.0192949
C4B63_17g64	conserved hypothetical protein	4.83953	1.31632	1.30146e-06	0.0199397
C4B63_4g185	conserved hypothetical protein	4.82937	1.05306	1.36965e-06	0.0209844
C4B63_38g159	conserved hypothetical protein	4.8184	0.696988	1.44713e-06	0.0221715
C4B63_75g66	Variant SH3 domain containing protein	4.81232	0.599061	1.49189e-06	0.0228573
C4B63_23g249	peter pan protein	4.81149	0.808011	1.4981e-06	0.0229524
C4B63_26g239	Ubiquitin-fold modifier-conjugating enzyme 1	4.80671	0.590269	1.53435e-06	0.0235078
C4B63_8g486	trypanothione/tryparedoxin dependent peroxidase 2	4.80662	0.955806	1.53502e-06	0.023518
C4B63_14g35	Sucrase/ferredoxin-like	4.80581	0.644729	1.54128e-06	0.023614
C4B63_32g206	fatty acid desaturase	4.79905	0.603881	1.59423e-06	0.0244252
C4B63_168g210c	40S ribosomal protein S23	4.78675	0.99958	1.69505e-06	0.0259699
C4B63_45g211	acyl-CoA dehydrogenase, mitochondrial precursor	4.78365	0.713148	1.72141e-06	0.0263737
C4B63_23g274	GPI inositol deacylase 2	4.74739	0.579226	2.06061e-06	0.0315707
C4B63_6g514	carbonic anhydrase-like protein	4.73349	0.564248	2.20691e-06	0.0338121
C4B63_163g21	deoxyribose-phosphate aldolase	4.72851	1.18227	2.26179e-06	0.0346529
C4B63_20g319	25 kDa translation elongation factor 1-beta	4.72203	0.850316	2.33507e-06	0.0357756
C4B63_17g279	conserved hypothetical protein	4.71492	0.835239	2.41807e-06	0.0370472
C4B63_2g325	sphingomyelin/ceramide phosphorylethanolamine synthase, bifunctional	4.69399	0.776106	2.67924e-06	0.0410487
C4B63_114g1	N-acetyltransferase	4.68963	0.63371	2.73694e-06	0.0419326
C4B63_8g483	asparagine synthetase a	4.68886	0.847702	2.74728e-06	0.0420911
C4B63_14g194	U3 small nucleolar RNA-associated protein 18 homolog	4.67948	0.70513	2.87605e-06	0.0440639
C4B63_259g16	conserved hypothetical protein	4.67334	0.86309	2.96342e-06	0.0454025
C4B63_34g161	mucin TcSMUGL	4.67226	1.26651	2.97903e-06	0.0456417
C4B63_101g6	tyrosine aminotransferase	4.67071	0.601406	3.00162e-06	0.0459878

### Sheet: cluster 4
Supplementary File 4: Marker genes for trypomastigote subpopulations identified by single-cell RNA-seq
b. Genes significantly upregulated in cluster 4
Gene Id	Product Description	scores	logFC	pvals	pvals_adj
C4B63_29g211	surface protease GP63	35.2104	1.69743	1.38649e-271	2.12424e-267
C4B63_47g92	trans-sialidase	31.4003	2.25422	2.00582e-216	3.07312e-212
C4B63_158g42	surface protease GP63	29.4374	2.33638	1.82509e-190	2.79622e-186
C4B63_22g135	trans-sialidase, Group V	24.9914	1.736	7.58792e-138	1.16254e-133
C4B63_16g33	trans-sialidase, Group VIII	23.4126	1.53152	3.18217e-121	4.8754e-117
C4B63_33g179	surface protease GP63	23.1353	1.56743	2.0425e-118	3.12932e-114
C4B63_77g67	trans-sialidase, Group III	22.6648	1.36846	9.96287e-114	1.52641e-109
C4B63_419g2	trans-sialidase	21.238	2.44369	4.25522e-100	6.51943e-96
C4B63_68g91	trans-sialidase, Group VIII	20.6772	1.44674	5.55307e-95	8.50786e-91
C4B63_12g242	SKP1-like protein	19.4583	1.24563	2.47638e-84	3.79407e-80
C4B63_13g14	trans-sialidase, Group V	19.0619	0.815812	5.22993e-81	8.01278e-77
C4B63_56g144	trans-sialidase, Group V	16.2846	1.21528	1.26927e-59	1.94466e-55
C4B63_23g10	trans-sialidase, Group VIII	15.8591	2.70543	1.21673e-56	1.86415e-52
C4B63_33g156	surface protease GP63	15.8005	1.52763	3.08519e-56	4.72681e-52
C4B63_24g199	conserved hypothetical protein	15.5446	1.77594	1.73157e-54	2.65294e-50
C4B63_6g311	heat shock protein 70 (hsp70)(fragment)	14.7269	0.952285	4.32989e-49	6.63383e-45
C4B63_16g183	surface protease GP63	14.3472	0.747936	1.10873e-46	1.69868e-42
C4B63_16g157	conserved hypothetical protein	12.5016	1.03462	7.31512e-36	1.12075e-31
C4B63_201g18	surface protease GP63	12.3367	1.07135	5.74506e-35	8.802e-31
C4B63_109g65	trans-sialidase, Group IV	12.3252	0.679369	6.62917e-35	1.01565e-30
C4B63_47g160	trans-sialidase, Group VIII	11.9084	1.15693	1.06977e-32	1.639e-28
C4B63_68g79	surface protease GP63	11.819	1.38769	3.11264e-32	4.76888e-28
C4B63_158g35	trans-sialidase, Group II	11.0294	0.54789	2.75696e-28	4.22394e-24
C4B63_23g158	trans-sialidase	10.6906	1.49974	1.12661e-26	1.72608e-22
C4B63_145g8	trans-sialidase, Group IV	10.4656	0.749104	1.24244e-25	1.90354e-21
C4B63_10g318	sigma-adaptin 3	10.0385	0.857048	1.03195e-23	1.58106e-19
C4B63_156g20	trans-sialidase, Group VIII	9.91073	2.78806	3.73899e-23	5.72851e-19
C4B63_40g138	trans-sialidase, Group II	9.88824	0.582603	4.68193e-23	7.17319e-19
C4B63_51g234	mucin TcMUCI	9.46324	0.604838	2.98544e-21	4.574e-17
C4B63_6g132	heat shock protein 70 (hsp70)	9.13154	1.64234	6.75315e-20	1.03465e-15
C4B63_303g6	Histone H2B variant V	8.93139	1.40434	4.20683e-19	6.44528e-15
C4B63_6g274	conserved hypothetical protein	8.65132	1.19065	5.09094e-18	7.79983e-14
C4B63_133g58	heat shock protein 70 (hsp70)	8.49989	1.84701	1.89777e-17	2.90758e-13
C4B63_166g26	trans-sialidase, Group VIII	8.33461	1.35322	7.77557e-17	1.1913e-12
C4B63_279g11	alpha tubulin	8.03558	1.09434	9.31342e-16	1.42691e-11
C4B63_568g1	trans-sialidase, Group II	7.97299	1.86559	1.54881e-15	2.37293e-11
C4B63_34g364	zinc-finger containing protein	7.96111	0.8226	1.70502e-15	2.61226e-11
C4B63_86g95	trans-sialidase, Group III	7.93949	1.6705	2.03013e-15	3.11037e-11
C4B63_8g82	trans-sialidase, Group V	7.81635	0.948733	5.43779e-15	8.33124e-11
C4B63_16g295	RNA-binding protein	7.78597	1.12224	6.91808e-15	1.05992e-10
C4B63_7g98	Eukaryotic translation initiation factor 2-alpha kinase 2	7.67461	1.0553	1.6592e-14	2.54205e-10
C4B63_429g3	dynamin-1-like protein	7.55131	0.848913	4.30898e-14	6.60179e-10
C4B63_455g9	trans-sialidase, Group VII	7.46388	1.17563	8.40139e-14	1.28718e-09
C4B63_18g210	conserved hypothetical protein	6.98255	0.697292	2.89862e-12	4.44098e-08
C4B63_39g128	trans-sialidase, Group V	6.46756	0.849147	9.9601e-11	1.52599e-06
C4B63_30g264	surface protease GP63	6.41538	0.667386	1.40475e-10	2.15222e-06
C4B63_18g152	conserved hypothetical protein	6.3012	0.501599	2.95353e-10	4.5251e-06
C4B63_38g70	E3 ubiquitin-protein ligase RING1-like	6.27005	0.937115	3.6093e-10	5.5298e-06
C4B63_75g72	trans-sialidase, Group IV	6.20062	0.806286	5.62409e-10	8.61666e-06
C4B63_13g223	zinc-finger protein family member	6.15662	0.958533	7.43122e-10	1.13854e-05
C4B63_183g12	mitochondrial carrier protein	6.03592	0.973795	1.58063e-09	2.42169e-05
C4B63_85g50	conserved hypothetical protein	5.96391	0.569079	2.46278e-09	3.77322e-05
C4B63_72g97	conserved hypothetical protein	5.74303	0.545328	9.29998e-09	0.000142485
C4B63_156g18	trans-sialidase	5.72232	1.32219	1.05078e-08	0.00016099
C4B63_16g147	Ring finger domain containing protein	5.67763	0.657217	1.36575e-08	0.000209247
C4B63_21g165	trans-sialidase, Group VIII	5.63333	0.860047	1.76757e-08	0.00027081
C4B63_47g122	trans-sialidase	5.48324	1.43704	4.17612e-08	0.000639824
C4B63_34g216	mucin TcSMUGS	5.44833	1.5907	5.08457e-08	0.000779007
C4B63_49g210	trans-sialidase, Group VIII	5.30283	1.23977	1.14024e-07	0.00174696
C4B63_41g154	cysteine peptidase	5.22728	0.79599	1.72021e-07	0.00263554
C4B63_6g525	conserved hypothetical protein	5.0344	1.4355	4.79354e-07	0.00734419
C4B63_94g80	trans-sialidase, Group VIII	4.92717	1.54159	8.34287e-07	0.0127821
C4B63_207g22	ATP-dependent RNA helicase HEL67	4.91804	0.989684	8.74148e-07	0.0133928
C4B63_124g40	trans-sialidase, Group VIII	4.91429	1.35909	8.91054e-07	0.0136518
C4B63_187g27	surface protease GP63	4.85999	0.624077	1.17393e-06	0.0179857
C4B63_77g40	trans-sialidase, Group III	4.80281	1.84412	1.56455e-06	0.0239705
C4B63_94g87	trans-sialidase, Group VIII	4.80249	0.98258	1.56703e-06	0.0240085
C4B63_58g126	ubiquitin-conjugating enzyme variant Kua homologue	4.8014	0.584052	1.57564e-06	0.0241404
C4B63_74g4	conserved hypothetical protein	4.79633	1.05957	1.61602e-06	0.024759
C4B63_28g340	trans-sialidase, Group VIII	4.74355	0.921263	2.10007e-06	0.0321751
C4B63_191g13	retrotransposon hot spot (RHS) protein	4.69678	0.806646	2.64294e-06	0.0404925
C4B63_22g78	protein kinase	4.68388	0.809162	2.81495e-06	0.0431278
C4B63_76g22	cytoskeleton associated protein	4.66069	0.754833	3.15144e-06	0.0482832
